# Overlapping roles of Arabidopsis INCURVATA11 and CUPULIFORMIS2 as Polycomb Repressive Complex 2 accessory proteins

**DOI:** 10.1101/2024.03.15.585069

**Authors:** Riad Nadi, Lucía Juan-Vicente, Samuel Daniel Lup, Yolanda Fernández, Vicente Rubio, José Luis Micol

**Author notes:** These authors contributed equally to this work (Riad Nadi, Lucía Juan-Vicente). Corresponding author: J.L. Micol.

## Abstract

Polycomb Repressive Complex 2 (PRC2) catalyzes the trimethylation of lysine 27 of histone H3 (H3K27me3) and plays a key role in epigenetic repression of gene expression in plants and animals. PRC2 core components have all been identified in *Arabidopsis thaliana*, with an expanding list of accessory proteins, some of which facilitate the recruitment of PRC2 to specific targets. INCURVATA11 (ICU11) is a 2-oxoglutarate and Fe^2+^-dependent dioxygenase that was previously shown to be a likely PRC2 accessory protein. In Tandem Affinity Purification (TAP)-based screens for interacting partners of ICU11 and its redundant paralog CUPULIFORMIS2 (CP2), we discovered that ICU11 interacts with four PRC2 core components, including EMBRYONIC FLOWER 2 (EMF2), and with the accessory proteins EMF1, TELOMERE REPEAT BINDING 1 (TRB1), TRB2, and TRB3. CP2 did not interact with PRC2 core components, nor with TRB1, TRB2, or TRB3, but did interact with TRB4 and TRB5. Both ICU11 and CP2 interacted with the nuclear proteins NAC DOMAIN CONTAINING PROTEIN 50 (NAC050), NAC052 and COP9 SIGNALOSOME SUBUNIT 1 (CSN1). Bimolecular Fluorescence Complementation (BiFC) assays revealed that ICU11 and CP2 both interact with the PRC2 core components CURLY LEAF and SWINGER, and the accessory proteins LIKE HETEROCHROMATIN PROTEIN 1, TRB1, and TRB3. ICU11 and CP2 did not interact with each other. Beyond their phenotypes, transcriptomic profiles revealed strong similarities between *emf2-3* and the double mutant *icu11-5 cp2-1*, as well as with mutants in PRC2 core components. A significant proportion of the genes mis-regulated in *icu11-5 cp2-1* are known to harbor H3K27me3 repressive marks in the wild type. Our results provide further evidence that ICU11 acts as a PRC2 accessory protein, and strongly suggest that CP2 plays a similar role.
