## Supplemental Dataset DS3 for "Overlapping roles of Arabidopsis INCURVATA11 and CUPULIFORMIS2 as Polycomb Repressive Complex 2 accessory proteins"

### Sheet: Up-regulated icu11-5 InterPro
Supplemental Data Set 3A. Protein domain terms enrichment among genes up-regulated in icu11-5 plants
Term	Count	%	P-Value	Bonferroni	Benjamini	FDR	Genes
Transcription factor, K-box	10	1,4	1,0E-6	0.000735617	0.000735888	0.000732892	AT1G24260, AT3G54340, AT5G10140, AT5G20240, AT3G58780, AT2G42830, AT5G62165, AT4G18960, AT3G02310, AT5G15800
Cystatin-related, plant	6	0,8	9,4E-5	0.0669642	0.0346542	0.0345131	AT5G05040, AT1G63200, AT5G05060, AT1G03710, AT1G50690, AT5G17090
Transcription factor, MADS-box	12	1,6	1,9E-4	0.13182	0.0431489	0.0429733	AT1G22130, AT1G24260, AT3G54340, AT5G10140, AT5G20240, AT3G58780, AT2G42830, AT5G62165, AT5G27130, AT4G18960, AT3G02310, AT5G15800
F-box domain, cyclin-like	36	4,9	2,3E-4	0.158539	0.0431489	0.0429733	AT4G00320, AT3G49020, AT2G33200, AT5G56810, AT3G59200, AT4G05497, AT1G30920, AT3G59190, AT2G14290, AT1G48400, AT3G16590, AT2G21930, AT3G44120, AT3G13680, AT3G18330, AT1G53790, AT4G39580, AT2G27310, AT4G38870, AT2G07140, AT5G56370, AT3G14710, AT3G28330, AT5G42460, AT5G48980, AT5G44980, AT3G26010, AT1G32375, AT3G20710, AT1G23770, AT3G18720, AT5G60610, AT4G39590, AT2G42720, AT1G43640, AT4G11580
DNA-binding WRKY	9	1,2	8,2E-4	0.453354	0.120741	0.12025	AT4G31800, AT1G62300, AT5G64810, AT2G46400, AT5G07100, AT4G23810, AT1G69310, AT5G46350, AT3G01970
FBD	13	1,8	2,2E-3	0.808809	0.275438	0.274317	AT4G00320, AT3G49020, AT5G44980, AT5G56810, AT3G26930, AT3G59200, AT1G32375, AT5G60610, AT1G48400, AT2G42720, AT1G47920, AT5G56370, AT3G14710
Non-haem dioxygenase N-terminal domain	9	1,2	4,7E-3	0.968867	0.494477	0.492465	AT5G51810, AT1G02400, AT3G19010, AT1G30040, AT1G17020, AT2G30830, AT5G12270, AT3G21420, AT1G06620
Homeobox, conserved site	6	0,8	6,0E-3	0.988469	0.518965	0.516852	AT4G17710, AT1G27045, AT2G01430, AT5G53980, AT1G79840, AT4G36740
Bifunctional inhibitor/plant lipid transfer protein/seed storage helical domain	10	1,4	6,9E-3	0.993934	0.518965	0.516852	AT4G22470, AT5G59320, AT5G59310, AT5G48485, AT4G15160, AT5G01870, AT4G12480, AT4G22485, AT4G12470, AT4G33550
Oxoglutarate/iron-dependent dioxygenase	10	1,4	7,3E-3	0.995362	0.518965	0.516852	AT5G51810, AT1G02400, AT3G19010, AT1G30040, AT1G17020, AT2G30830, AT4G35810, AT5G12270, AT3G21420, AT1G06620
Leucine-rich repeat 2	10	1,4	8,0E-3	0.997375	0.518965	0.516852	AT4G00320, AT3G49020, AT5G60610, AT3G59190, AT5G56810, AT2G42720, AT3G26930, AT3G59200, AT1G32375, AT5G56370
Isopenicillin N synthase-like	9	1,2	8,9E-3	0.998646	0.518965	0.516852	AT5G51810, AT1G02400, AT3G19010, AT1G30040, AT1G17020, AT2G30830, AT5G12270, AT3G21420, AT1G06620
Concanavalin A-like lectin/glucanase, subgroup	24	3,3	9,2E-3	0.998861	0.518965	0.516852	AT5G47850, AT3G59700, AT3G25050, AT4G21390, AT4G00970, AT4G23190, AT1G16130, AT4G25390, AT4G28350, AT5G11920, AT1G68690, AT1G51800, AT4G23220, AT4G23230, AT4G11890, AT4G30290, AT3G20200, AT1G24650, AT1G18390, AT4G29050, AT3G16030, AT1G78940, AT4G30270, AT5G39020
Serine/threonine-protein kinase, active site	34	4,6	1,2E-2	0.999829	0.615563	0.613057	AT3G59700, AT1G33770, AT3G53640, AT1G16130, AT4G28350, AT1G68690, AT4G23220, AT4G11890, AT1G24650, AT1G23540, AT4G29050, AT3G16030, AT1G74490, AT5G47850, AT3G08720, AT4G21390, AT5G67080, AT4G23190, AT1G07150, AT4G00970, AT4G04710, AT4G25390, AT1G66460, AT1G51800, AT3G59790, AT4G23230, AT3G20200, AT1G18390, AT2G17290, AT1G78940, AT1G18890, AT4G28490, AT4G10390, AT5G39020
TRAF-like	8	1,1	1,3E-2	0.999926	0.615563	0.613057	AT1G66650, AT2G25330, AT3G44790, AT1G65150, AT1G65370, AT3G13672, AT3G58270, AT3G58250
Alcohol dehydrogenase, zinc-type, conserved site	4	0,5	1,4E-2	0.999971	0.615563	0.613057	AT2G21890, AT1G22440, AT2G21730, AT4G34230
Palmitoyl protein thioesterase	3	0,4	1,4E-2	0.999974	0.615563	0.613057	AT5G47330, AT4G17470, AT4G17480
Alcohol dehydrogenase, C-terminal	5	0,7	1,8E-2	0.999998	0.723327	0.720383	AT2G21890, AT1G22440, AT5G16980, AT2G21730, AT4G34230
Alcohol dehydrogenase superfamily, zinc-type	5	0,7	2,3E-2	1	0.87472	0.871159	AT2G21890, AT1G22440, AT5G16980, AT2G21730, AT4G34230
AAA-type ATPase, N-terminal domain	4	0,5	2,4E-2	1	0.87472	0.871159	AT3G28580, AT3G28540, AT3G28610, AT3G50930
Haem peroxidase	7	0,9	2,7E-2	1	0.950587	0.946718	AT2G22420, AT2G41480, AT2G37130, AT4G31760, AT5G64120, AT5G64110, AT3G01420
AAA+ ATPase domain	16	2,2	2,9E-2	1	0.96541	0.961481	AT1G15310, AT3G28360, AT3G28580, AT3G05790, AT3G52310, AT3G28540, AT3G49830, AT2G39350, AT3G28610, AT3G55090, AT1G27940, AT5G41750, AT3G47780, AT5G09930, AT5G58120, AT3G50930
U box domain	6	0,8	3,0E-2	1	0.96541	0.961481	AT1G01660, AT1G01670, AT2G35930, AT1G60190, AT5G67340, AT3G11840
GroES-like	5	0,7	3,6E-2	1	1	0.997283	AT2G21890, AT1G22440, AT5G16980, AT2G21730, AT4G34230
ABC transporter, conserved site	7	0,9	4,0E-2	1	1	0.997283	AT1G27940, AT3G28360, AT3G52310, AT3G47780, AT2G39350, AT5G09930, AT3G55090
Alcohol dehydrogenase GroES-like	4	0,5	4,0E-2	1	1	0.997283	AT2G21890, AT1G22440, AT2G21730, AT4G34230
Galactose oxidase/kelch, beta-propeller	7	0,9	4,3E-2	1	1	0.997283	AT5G42460, AT3G18720, AT3G44120, AT3G26010, AT3G13680, AT3G18330, AT2G07140
Polyketide synthase, enoylreductase	4	0,5	4,7E-2	1	1	0.997283	AT2G21890, AT5G16980, AT2G21730, AT4G34230
Proteinase inhibitor I25, cystatin, conserved region	3	0,4	4,7E-2	1	1	0.997283	AT5G05040, AT1G03710, AT1G50690
MATH	6	0,8	4,9E-2	1	1	0.997283	AT2G25330, AT3G44790, AT1G65150, AT1G65370, AT3G58270, AT3G58250
Plant peroxidase	6	0,8	5,1E-2	1	1	0.997283	AT2G22420, AT2G41480, AT2G37130, AT4G31760, AT5G64120, AT5G64110
Zinc finger, RING/FYVE/PHD-type	27	3,7	6,0E-2	1	1	0.997283	AT1G08050, AT1G67220, AT3G27710, AT1G57800, AT1G30860, AT1G60190, AT1G01670, AT2G21770, AT5G63750, AT2G44578, AT3G11840, AT4G01023, AT3G60966, AT2G35930, AT5G63760, AT4G02075, AT5G67340, AT4G23450, AT2G42360, AT1G01660, AT2G45135, AT5G61100, AT1G72200, AT1G22500, AT5G10380, AT2G25540, AT2G20030
Protein kinase, ATP binding site	26	3,5	7,0E-2	1	1	0.997283	AT3G59700, AT1G33770, AT4G28350, AT1G68690, AT4G23220, AT4G11890, AT1G24650, AT1G23540, AT4G29050, AT1G74490, AT5G47850, AT3G08720, AT5G67080, AT4G23190, AT1G07150, AT4G00970, AT4G04710, AT4G25390, AT1G51800, AT4G23230, AT1G18390, AT2G17290, AT1G18890, AT4G28490, AT4G10390, AT5G39020
Haem peroxidase, plant/fungal/bacterial	6	0,8	7,3E-2	1	1	0.997283	AT2G22420, AT2G41480, AT2G37130, AT4G31760, AT5G64120, AT5G64110
PGG domain	4	0,5	7,9E-2	1	1	0.997283	AT1G10340, AT3G09550, AT5G15500, AT5G51160
Translation initiation factor 2, gamma subunit, C-terminal	2	0,3	7,9E-2	1	1	0.997283	AT4G18330, AT2G18720
Cyclin-D1-binding protein 1	2	0,3	7,9E-2	1	1	0.997283	AT1G71150, AT1G22980
No apical meristem (NAM) protein	7	0,9	8,9E-2	1	1	0.997283	AT4G01540, AT5G64060, AT5G07680, AT1G77450, AT1G34180, AT1G02220, AT3G15510
Zinc finger, C6HC-type	4	0,5	9,5E-2	1	1	0.997283	AT5G63730, AT5G63750, AT3G27710, AT5G63760
Protein kinase, catalytic domain	36	4,9	9,8E-2	1	1	0.997283	AT3G59700, AT1G33770, AT3G53640, AT1G16130, AT4G28350, AT1G68690, AT4G23220, AT4G11890, AT5G55560, AT1G24650, AT1G23540, AT4G29050, AT3G16030, AT1G74490, AT5G47850, AT3G08720, AT4G21390, AT5G67080, AT4G23190, AT5G25440, AT1G07150, AT4G00970, AT4G04710, AT4G25390, AT1G66460, AT1G51800, AT3G59790, AT4G23230, AT3G20200, AT1G18390, AT2G17290, AT1G78940, AT1G18890, AT4G28490, AT4G10390, AT5G39020
Cytochrome P450, E-class, group I	11	1,5	9,9E-2	1	1	0.997283	AT2G46960, AT3G20100, AT3G26210, AT2G34500, AT5G44620, AT4G37370, AT3G03470, AT4G22710, AT5G63450, AT3G26170, AT5G24910

### Sheet: Down-regulated icu11-5 InterPro
Supplemental Data Set 3B. Protein domain terms enrichment among genes up-regulated in icu11-5 plants
Term	Count	%	P-Value	Bonferroni	Benjamini	FDR	Genes
Gamma thionin	4	5.26316	9.86728e-06	0.000976388	0.00097686	0.000966993	AT5G44430, AT5G44420, AT2G26020, AT2G26010
Knottin, scorpion toxin-like	4	5.26316	0.000111239	0.0109528	0.00550631	0.00545069	AT5G44430, AT5G44420, AT2G26020, AT2G26010
Peptidase S10, serine carboxypeptidase	3	3.94737	0.00884363	0.584974	0.24603	0.243545	AT2G22970, AT2G22980, AT2G23000
Myc-type, basic helix-loop-helix (bHLH) domain	4	5.26316	0.0099406	0.628068	0.24603	0.243545	AT2G46970, AT4G09820, AT1G18400, AT2G41240
Alpha/beta hydrolase fold-1	3	3.94737	0.0246379	0.91539	0.48783	0.482903	AT2G18360, AT2G23610, AT2G23590
UDP-glucuronosyl/UDP-glucosyltransferase	3	3.94737	0.0384721	0.97943	0.63479	0.628378	AT1G22380, AT3G50740, AT5G54060
SAM dependent carboxyl methyltransferase	2	2.63158	0.0596485	0.997732	0.8436	0.835079	AT1G19640, AT3G21950
Myb-like domain	2	2.63158	0.0990658	0.999967	1	1	AT2G21650, AT5G53200

### Sheet: Up-regulated icu11-5 GeneOnto
Supplemental Data Set 3C. Biological process ontology terms enrichment among genes up-regulated in icu11-5 plants
Term	Count	%	P-Value	Bonferroni	Benjamini	FDR	Genes
MAPK cascade	11	1,5	5,8E-6	0.00350577	0.00351192	0.00350613	AT1G22130, AT1G24260, AT3G54340, AT5G10140, AT5G20240, AT3G58780, AT2G42830, AT5G62165, AT4G18960, AT3G02310, AT5G15800
transcription, DNA-templated	81	11,0	3,1E-5	0.018401	0.00928606	0.00927074	AT4G00120, AT5G17490, AT1G67220, AT2G13570, AT5G27130, AT5G25470, AT5G66980, AT3G17860, AT2G22200, AT5G07680, AT4G17710, AT1G27045, AT5G53980, AT1G79840, AT1G02580, AT3G04280, AT1G02065, AT1G02220, AT4G18960, AT4G00870, AT1G62300, AT1G68800, AT3G54340, AT4G28140, AT3G58780, AT3G49830, AT3G19184, AT3G01970, AT4G00390, AT3G28917, AT1G76500, AT1G18390, AT1G24260, AT1G17380, AT2G01430, AT5G10140, AT4…
positive regulation of transcription from RNA polymerase II promoter	12	1,6	5,1E-4	0.265716	0.102927	0.102757	AT1G22130, AT1G24260, AT3G54340, AT5G10140, AT5G20240, AT3G58780, AT2G42830, AT5G62165, AT5G27130, AT4G18960, AT3G02310, AT5G15800
response to chitin	12	1,6	9,8E-4	0.448204	0.148571	0.148326	AT4G31800, AT4G33050, AT5G67450, AT1G62300, AT2G46400, AT2G35930, AT4G23810, AT4G28140, AT1G64380, AT5G10380, AT1G34180, AT3G11840
oxidation-reduction process	53	7,2	4,7E-3	0.941752	0.567276	0.56634	AT2G24190, AT5G64120, AT4G22710, AT2G30830, AT5G12270, AT3G04000, AT1G43800, AT5G44440, AT5G51810, AT2G29350, AT3G26210, AT3G03470, AT5G64110, AT3G27620, AT4G39830, AT1G22440, AT1G75450, AT3G19010, AT4G37370, AT1G70680, AT1G17020, AT5G61640, AT1G45145, AT3G09940, AT5G16980, AT1G30040, AT1G28480, AT5G63450, AT2G22420, AT1G02400, AT2G21890, AT2G21730, AT1G04580, AT2G47880, AT1G80820, AT5G22500, AT3…
defense response	30	4,1	7,1E-3	0.98681	0.718807	0.717621	AT4G23680, AT1G80120, AT1G61560, AT1G17420, AT2G39200, AT1G64070, AT3G17860, AT4G11890, AT3G11080, AT1G08860, AT1G80820, AT3G11840, AT4G21390, AT1G33560, AT1G55010, AT4G00970, AT2G35930, AT3G23240, AT1G57630, AT2G32140, AT5G14930, AT1G17380, AT1G72520, AT4G37050, AT3G06490, AT5G41750, AT4G39030, AT1G52030, AT5G10380, AT5G58120
plant-type cell wall organization	8	1,1	1,2E-2	0.999168	0.980369	0.978751	AT2G41480, AT1G14420, AT5G56320, AT2G37130, AT4G31760, AT5G64120, AT5G64110, AT3G29810
jasmonic acid mediated signaling pathway	6	0,8	1,3E-2	0.999627	0.980369	0.978751	AT3G17860, AT5G17490, AT5G64810, AT3G23240, AT2G02990, AT1G28480
response to wounding	12	1,6	2,0E-2	0.999994	1	1	AT3G17860, AT5G10300, AT1G74020, AT1G17380, AT1G72520, AT2G02990, AT1G52030, AT1G17420, AT5G63450, AT3G02310, AT4G10390, AT5G22500
lipid transport	10	1,4	2,1E-2	0.999997	1	1	AT4G22470, AT5G59320, AT5G59310, AT5G48485, AT3G47780, AT4G15160, AT5G01870, AT4G12480, AT4G12470, AT4G33550
regulation of transcription, DNA-templated	73	9,9	2,4E-2	1	1	1	AT4G00120, AT5G17490, AT4G35900, AT1G67220, AT2G13570, AT5G25470, AT5G66980, AT3G17860, AT2G22200, AT5G07680, AT4G17710, AT1G27045, AT5G53980, AT1G79840, AT3G29380, AT3G04280, AT1G02065, AT1G02220, AT2G24340, AT4G00870, AT1G62300, AT1G68800, AT4G28140, AT3G19184, AT3G01970, AT4G00390, AT3G28917, AT1G76500, AT1G24260, AT1G17380, AT2G01430, AT4G23810, AT2G25820, AT1G43640, AT5G11190, AT4G31800, AT5…
aging	5	0,7	2,4E-2	1	1	1	AT2G29350, AT2G02990, AT4G30430, AT4G30270, AT5G14930
response to oxidative stress	15	2,0	2,8E-2	1	1	1	AT5G16980, AT4G23190, AT2G37130, AT4G21850, AT5G64120, AT5G64110, AT1G16420, AT3G01420, AT2G22420, AT2G41480, AT3G46930, AT5G61640, AT1G69720, AT4G31760, AT1G45145
cell differentiation	15	2,0	3,1E-2	1	1	1	AT3G49780, AT2G47190, AT3G54340, AT5G20240, AT5G26660, AT5G27230, AT1G65480, AT5G62165, AT3G02310, AT2G18000, AT5G15800, AT5G10140, AT3G06490, AT1G02065, AT4G18960
plant ovule development	5	0,7	3,3E-2	1	1	1	AT1G24260, AT3G58780, AT2G42830, AT3G02310, AT5G15800
response to stress	6	0,8	3,9E-2	1	1	1	AT3G20200, AT1G02820, AT4G24170, AT1G78940, AT3G19550, AT4G31000
specification of floral organ identity	3	0,4	4,0E-2	1	1	1	AT1G24260, AT3G54340, AT5G20240
response to water deprivation	14	1,9	4,1E-2	1	1	1	AT3G09940, AT2G47190, AT1G33560, AT2G35930, AT4G02280, AT1G69310, AT4G23450, AT2G37770, AT4G11890, AT5G38710, AT5G59320, AT3G46930, AT2G18050, AT5G59310
response to fungus	6	0,8	4,5E-2	1	1	1	AT3G16030, AT3G25780, AT3G06490, AT1G17420, AT1G43640, AT2G45220
lignin metabolic process	3	0,4	4,7E-2	1	1	1	AT2G41480, AT4G19370, AT5G64120
flower development	11	1,5	4,8E-2	1	1	1	AT1G76500, AT5G51810, AT1G24260, AT5G10140, AT1G52030, AT5G27230, AT1G65480, AT4G18960, AT3G02310, AT2G18000, AT5G15800
protein autoubiquitination	3	0,4	5,4E-2	1	1	1	AT2G35930, AT5G10380, AT3G11840
response to other organism	5	0,7	6,1E-2	1	1	1	AT1G33560, AT1G19320, AT2G04450, AT2G35980, AT3G01420
transmembrane transport	11	1,5	6,3E-2	1	1	1	AT1G27940, AT3G28360, AT2G32830, AT5G17860, AT1G76530, AT2G37890, AT2G39210, AT5G24380, AT1G10540, AT1G50400, AT3G05400
response to salt stress	20	2,7	6,8E-2	1	1	1	AT5G44440, AT3G08720, AT3G09940, AT2G47190, AT3G05890, AT3G25780, AT1G69310, AT3G28610, AT2G37770, AT4G11890, AT2G20880, AT2G44480, AT3G46930, AT5G59310, AT1G02920, AT5G38940, AT5G02020, AT3G06490, AT4G12480, AT5G22500
protein phosphorylation	32	4,3	7,0E-2	1	1	1	AT1G33770, AT5G45840, AT3G53640, AT1G16130, AT1G68690, AT4G23220, AT4G11890, AT5G55560, AT1G24650, AT1G23540, AT4G29050, AT1G74490, AT5G47850, AT3G08720, AT4G21390, AT4G23190, AT5G25440, AT1G07150, AT4G00970, AT4G04710, AT4G25390, AT1G66460, AT1G51800, AT4G23230, AT1G18390, AT3G46930, AT2G17290, AT1G78940, AT1G18890, AT4G28490, AT4G10390, AT5G39020
basic amino acid transport	2	0,3	7,9E-2	1	1	1	AT1G44100, AT1G77380
defense response to fungus	19	2,6	8,1E-2	1	1	1	AT4G31800, AT2G12465, AT1G55010, AT2G39210, AT2G37130, AT5G64120, AT5G46350, AT1G51800, AT3G01420, AT1G49050, AT1G64070, AT4G11890, AT5G64810, AT5G09440, AT1G45145, AT2G31865, AT1G02360, AT4G12480, AT4G12470
anther dehiscence	3	0,4	9,2E-2	1	1	1	AT1G72520, AT3G57510, AT1G17420
carpel development	3	0,4	9,2E-2	1	1	1	AT3G58780, AT2G42830, AT4G18960
hydrogen peroxide catabolic process	6	0,8	9,3E-2	1	1	1	AT2G22420, AT2G41480, AT2G37130, AT4G31760, AT5G64120, AT5G64110
secondary metabolite biosynthetic process	8	1,1	9,9E-2	1	1	1	AT3G20100, AT3G26210, AT5G44620, AT4G37370, AT3G03470, AT4G22710, AT2G29720, AT3G26170

### Sheet: Down-regulated icu11-5 GeneOnto
Supplemental Data Set 3D. Biological process ontology terms enrichment among genes down-regulated in icu11-5 plants
Term	Count	%	P-Value	Bonferroni	Benjamini	FDR	Genes
secondary metabolic process	3	3.94737	0.00231261	0.240822	0.19281	0.19281	AT2G22970, AT2G22980, AT2G23000
iron ion homeostasis	3	3.94737	0.0032405	0.320397	0.19281	0.19281	AT5G01600, AT1G01580, AT2G41240
transcription, DNA-templated	11	14.4737	0.0240932	0.945098	0.640586	0.640586	AT2G21650, AT2G46970, AT3G58070, AT5G45830, AT5G53200, AT4G09820, AT4G25480, AT3G01220, AT1G18400, AT3G22830, AT2G41240
defense response	6	7.89474	0.029501	0.971659	0.640586	0.640586	AT1G35310, AT5G44430, AT5G44420, AT1G58400, AT2G26020, AT2G26010
proteolysis involved in cellular protein catabolic process	3	3.94737	0.0304689	0.974832	0.640586	0.640586	AT2G22970, AT2G22980, AT2G23000
flavonoid glucuronidation	3	3.94737	0.0355187	0.98648	0.640586	0.640586	AT1G22380, AT3G50740, AT5G54060
killing of cells of other organism	4	5.26316	0.0406885	0.992868	0.640586	0.640586	AT5G44430, AT5G44420, AT2G26020, AT2G26010
cytokinin biosynthetic process	2	2.63158	0.0491685	0.997521	0.640586	0.640586	AT5G06300, AT1G68460
anthocyanin-containing compound biosynthetic process	2	2.63158	0.0491685	0.997521	0.640586	0.640586	AT4G22880, AT5G54060
flavonoid biosynthetic process	3	3.94737	0.0564801	0.999011	0.640586	0.640586	AT1G22380, AT4G09820, AT3G50740
trichome differentiation	2	2.63158	0.0592138	0.999299	0.640586	0.640586	AT3G58070, AT4G09820
trichome branching	2	2.63158	0.0716244	0.999856	0.710275	0.710275	AT3G58070, AT5G53200
