## Supplemental Dataset DS4 for "Overlapping roles of Arabidopsis INCURVATA11 and CUPULIFORMIS2 as Polycomb Repressive Complex 2 accessory proteins"

### Sheet: Up-regulated cp2-1 InterPro
Supplemental Data Set 4. Protein domain terms enrichment among genes up-regulated in cp2-1 plants
Term	Count	%	P-Value	Bonferroni	Benjamini	FDR	Genes
Gamma thionin	3	13.0435	4.44724e-05	0.000933505	0.00093392	0.000800503	AT5G44430, AT5G44420, AT2G26010
Knottin, scorpion toxin-like	3	13.0435	0.000218998	0.0045889	0.00229948	0.00197098	AT5G44430, AT5G44420, AT2G26010
Cytochrome P450, conserved site	3	13.0435	0.00880821	0.169554	0.0441779	0.0378668	AT2G34500, AT4G37370, AT2G45570
Cytochrome P450, E-class, group I	3	13.0435	0.0090333	0.173505	0.0441779	0.0378668	AT2G34500, AT4G37370, AT2G45570
Cytochrome P450	3	13.0435	0.0105185	0.199132	0.0441779	0.0378668	AT2G34500, AT4G37370, AT2G45570
Bifunctional inhibitor/plant lipid transfer protein/seed storage helical domain	2	8.69565	0.0757555	0.808784	0.265144	0.227266	AT4G22470, AT4G12480

### Sheet: Up-regulated cp2-1 GeneOnto
Supplemental Data Set 4. Biological process ontology terms enrichment among genes up-regulated in cp2-1 plants
Term	Count	%	P-Value	Bonferroni	Benjamini	FDR	Genes
defense response to fungus	5	21.7391	0.00032023	0.0120969	0.0121687	0.0121687	AT5G44430, AT5G44420, AT3G50970, AT4G12480, AT2G26010
killing of cells of other organism	3	13.0435	0.0194278	0.525513	0.369128	0.369128	AT5G44430, AT5G44420, AT2G26010
oxidation-reduction process	4	17.3913	0.0743616	0.946939	0.682494	0.682494	AT2G34500, AT4G37370, AT2G38390, AT2G45570
defense response	3	13.0435	0.0866896	0.968121	0.682494	0.682494	AT5G44430, AT5G44420, AT2G26010
